# Comparative Metagenomics of Soda Lakes and the Rumen Reveals Novel Microbial Lineages and Carbohydrate-active Enzyme Diversity

**DOI:** 10.1101/2025.06.14.659726

**Authors:** Oliyad Jeilu, Addis Simachew, Erica M. Hartmann, Erik Alexandersson, Eva Johansson

## Abstract

Microbial communities have evolved diverse strategies to metabolize similar substrates, shaped by environmental pressures and interspecies interactions. Comparative analyses across extreme and host-associated ecosystems are essential for uncovering novel microbial diversity, functional adaptations, and enzymes with industrial relevance. Here, we present a comparative metagenomic analysis of two ecologically distinct environments, highly alkaline-saline soda lakes, and the host-associated rumen to investigate microbial diversity, metabolic potential, and carbohydrate-active enzyme (CAZyme) repertoires. Taxonomic profiling revealed distinct microbial signatures: soda lake microbiomes were dominated by Proteobacteria, particularly *Halomonas*, and *Nitrincola*, while the rumen was enriched in Bacteroidota, Fibrobacteres, and Firmicutes, with *Prevotella* and *Fibrobacter* as key taxa. The soda lake MAGs exhibit greater evolutionary divergence, suggesting the presence of novel microbial lineages. Codon usage profiling revealed distinct patterns of GC3 bias, suggesting divergent translational optimization strategies shaped by environmental constraints. CAZyme profiling uncovered ecosystem-specific glycoside hydrolase repertoires, with the rumen enriched in plant fiber-degrading enzymes and soda lakes exhibiting broader GH diversity adapted to high salinity and alkalinity. These findings highlight distinct microbial and enzymatic strategies for carbon cycling and position soda lakes as promising reservoirs of extremophile-adapted enzymes for biotechnological applications.
