## Supplemental Table 1 for "Comparative Metagenomics of Soda Lakes and the Rumen Reveals Novel Microbial Lineages and Carbohydrate-active Enzyme Diversity"

### Sheet: Sheet1
Sample Names	Sample Type	Sample Source	pH	Salinity (%)	Total_Reads	Coverage	Diversity
ABS2	Soda Lake	Abijata	9.5	15	35776232	0.68721	20.7687
AS1	Soda Lake	Abijata	9.5	15	34560394	0.81319	18.6595
ASP1	Soda Lake	Abijata	9.5	15	36516460	0.67514	20.1708
C1	Rumen	Cattle	6.5	NA	39082772	0.66927	21.1778
C2	Rumen	Cattle	6.5	NA	34332988	0.7949	19.9731
C3	Rumen	Cattle	6.5	NA	31526080	0.72932	20.4779
C4	Rumen	Cattle	6.5	NA	16663376	0.7037	19.2263
CHS1	Soda Lake	Chitu	10	6	34479852	0.99626	17.0574
CHS2	Soda Lake	Chitu	10	6	34984414	0.96894	17.7912
CLP	Soda Lake	Chitu	10	6	35851430	0.78215	19.6344
CSP	Soda Lake	Chitu	10	6	35597538	0.86204	18.3258
CW1	Soda Lake	Chitu	10	6	36008964	0.88267	18.9152
G10	Rumen	Goat	6.5	NA	17960352	0.81732	19.6197
G1	Rumen	Goat	6.5	NA	32328594	0.94344	17.1545
G2	Rumen	Goat	6.5	NA	33012982	0.67345	20.9975
G3	Rumen	Goat	6.5	NA	9098056	0.81448	18.0211
G4	Rumen	Goat	6.5	NA	28619308	0.8223	19.6305
G5	Rumen	Goat	6.5	NA	32792464	0.73394	20.2218
G6	Rumen	Goat	6.5	NA	8695788	0.60273	20.1025
G7	Rumen	Goat	6.5	NA	32791250	0.77655	19.7039
G8	Rumen	Goat	6.5	NA	27992292	0.78186	19.8069
G9	Rumen	Goat	6.5	NA	30287740	0.76349	20.1995
S1	Rumen	Sheep	6.5	NA	30340306	0.78769	20.0026
S3	Rumen	Sheep	6.5	NA	33877110	0.70394	20.6259
S4	Rumen	Sheep	6.5	NA	10256148	0.67406	19.7947
S5	Rumen	Sheep	6.5	NA	42267204	0.9694	17.9353
S6	Rumen	Sheep	6.5	NA	10316598	0.65656	19.8173
S7	Rumen	Sheep	6.5	NA	30839040	0.80214	19.4798
S8	Rumen	Sheep	6.5	NA	8850826	0.62117	19.9851
S9	Rumen	Sheep	6.5	NA	39705884	0.95314	19.072
SHL1	Soda Lake	Shala	9.3	3	36298582	0.90468	18.4757
SHL2	Soda Lake	Shala	9.3	3	34932976	0.81126	19.7094
SLP	Soda Lake	Shala	9.3	3	35642108	0.93849	18.3759
SWL	Soda Lake	Shala	9.3	3	35413184	0.84142	19.5728
				Total Reads	1007699292
